# The NOTCH3 Downstream Target HEYL Regulates Human Airway Epithelial Club Cell Differentiation

**DOI:** 10.1101/2021.03.10.434858

**Authors:** Manish Bodas, Bharathiraja Subramaniyan, Andrew R. Moore, Jordan P. Metcalf, Sarah R. Ocañas, Willard M. Freeman, Constantin Georgescu, Jonathan D. Wren, Matthew S. Walters

**Author notes:** **Correspondence:** Dr. Matthew S Walters, Assistant Professor, 800 N. Research Parkway, Building 800, 4th Floor, Rm 410, Oklahoma City, OK 73104, (on campus 13803).

## Abstract

Basal cells (BC) are the resident stem/progenitor cells of the adult pseudostratified airway epithelium, whose differentiation program is orchestrated by the NOTCH signaling pathway. NOTCH3 receptor mediated signaling regulates BC to club cell differentiation; however, the downstream responses that regulate this process are largely unknown. In the present study we used an *in vitro* air-liquid interface model of the human pseudostratified airway epithelium to identify the NOTCH3-dependent downstream genes/pathways that regulate human BC to club cell differentiation. Activation of NOTCH3 signaling in BC via lentivirus-mediated over-expression of the active NOTCH3 intracellular domain (NICD3) promoted club cell differentiation. Bulk RNA-seq analysis of control *vs* NICD3-transduced cells, identified 692 NICD3 responsive genes enriched for pathways linked to airway epithelial biology and differentiation including Wnt/β-catenin Signaling. Expression of the classical NOTCH target HEYL increased in response to NOTCH3 activation and positively correlated with expression of the club cell marker SCGB1A1. Further, using single-cell RNA-seq, we report that HEYL^+^ cells primarily clustered with SCGB1A1^+^ and NOTCH3^+^ cells. Moreover, HEYL protein co-localized with SCGB1A1 in ALI cultures *in vitro* and in the human and mouse airway epithelium *in vivo.* siRNA-mediated knockdown of HEYL in BC led to changes in epithelial structure including altered morphology and significant reductions in transepithelial electrical resistance and expression of tight junction related genes. Finally, HEYL knockdown significantly reduced the number of SCGB1A1^+^ club cells, along with a corresponding increase in KRT8^+^ BC-intermediate cells. Overall, our data identifies NOTCH3-HEYL signaling as a key regulator of BC to club cell differentiation.
