## Supplemental File 2 for "The NOTCH3 Downstream Target HEYL Regulates Human Airway Epithelial Club Cell Differentiation"

### Sheet: Manuscript details
Title:	The NOTCH3 Downstream Target HEYL Regulates Human Airway Epithelial Club Cell Differentiation
Authors:	Manish Bodas1, Bharathiraja Subramaniyan1, Andrew R. Moore1, Jordan P. Metcalf1,2, Sarah R. Ocañas3, Willard M. Freeman2,4, Constantin Georgescu4, Jonathan D. Wren4, and Matthew S. Walters1#
Affiliations:	1Department of Medicine, Section of Pulmonary, Critical Care & Sleep Medicine, University of Oklahoma Health Sciences Center, Oklahoma City, OK, USA
	2Oklahoma City Veterans Affairs Medical Center, Oklahoma City, OK, USA
	3Department of Physiology, University of Oklahoma Health Sciences Center, Oklahoma City, OK, USA
	4Genes & Human Disease Research Program, Oklahoma Medical Research Foundation, Oklahoma City, OK, USA
#Correspondence:	Dr. Matthew S Walters
	Assistant Professor
	800 N. Research Parkway Building 800, 4th Floor, Rm 410
	Oklahoma City, OK 73104
	Office: 405-271-3803 (on campus 13803)
	Email: Matthew-S-Walters@ouhsc.edu

### Sheet: Top 50 IPA pathways
Ingenuity Canonical Pathways	-log (p-value)	Ratio	z-score	Molecules
VDR/RXR Activation	4.87	0.156	-0.447	CEBPB,CST6,FOXO1,HSD17B2,IGFBP5,IGFBP6,PDGFA,RXRA,SERPINB1,TGFB2,THBD,YY1
Hepatic Fibrosis / Hepatic Stellate Cell Activation	4.82	0.107		COL17A1,COL1A1,COL4A2,COL4A6,COL7A1,COL8A1,IGF1R,IGFBP5,IL1R1,IL4R,MET,MMP2,MMP9,MYL6B,MYL9,PDGFA,SMAD3,TGFB2,TLR4
Inhibition of Matrix Metalloproteases	4.39	0.211	0	LRP1,MMP2,MMP3,MMP7,MMP9,SDC1,TFPI2,TIMP3
Hepatic Fibrosis Signaling Pathway	4.37	0.0798	0.192	CCND1,CEBPB,COL1A1,FOXO1,FTL,FZD1,GNAI2,IL1R1,IL33,IL36G,ITGA3,ITGB1,MYL6B,MYL9,PDCD4,PDGFA,RAP2B,RHOT1,RHOV,RIPK1,SMAD3,TCF7,TF,TGFB2,TLR4,WNT10A,WNT5A,WNT7B
Notch Signaling	3.76	0.2	1.342	FURIN,HEY1,HEY2,JAG1,JAG2,LFNG,NOTCH3
ILK Signaling	3.66	0.0934	-1.069	ACTN1,CCND1,DSP,FBLIM1,FLNB,ITGB1,ITGB4,ITGB6,MMP9,MYL6B,MYL9,PPP2CB,PXN,RHOT1,RHOV,RPS6KA5,TGFB1I1
Integrin Signaling	3.64	0.09	-2.138	ACTN1,ARHGAP26,ARPC2,CAV1,GSN,ITGA3,ITGB1,ITGB4,ITGB6,MYL9,NEDD9,PPP1R12B,PXN,RAP2B,RHOT1,RHOV,SHC1,TSPAN5
Osteoarthritis Pathway	3.59	0.0891	0.775	ALPL,CASP6,CEBPB,EPAS1,FZD1,HTRA1,IL1R1,ITGA3,ITGB1,JAG1,LRP1,MMP3,MMP9,S100A9,SMAD3,TCF7,TIMP3,TLR4
Agranulocyte Adhesion and Diapedesis	3.58	0.0952		CXCL1,CXCL17,CXCL6,GNAI2,IL1R1,IL33,IL36G,ITGA3,ITGB1,MMP2,MMP3,MMP7,MMP9,MYL6B,MYL9,PODXL
Wnt/β-catenin Signaling	3.55	0.0947	1.732	CCND1,CDH2,CDH3,DKK3,FZD1,LRP1,MMP7,PPP2CB,SOX4,SOX6,TCF7,TGFB2,UBD,WNT10A,WNT5A,WNT7B
LXR/RXR Activation	3.51	0.107	-0.632	APOD,C3,CLU,FASN,IL1R1,IL33,IL36G,LPL,MMP9,RXRA,SREBF1,TF,TLR4
FXR/RXR Activation	3.37	0.104		APOD,C3,CLU,FASN,FOXA3,FOXO1,IL33,IL36G,LPL,RXRA,SDC1,SREBF1,TF
Role of Osteoblasts, Osteoclasts and Chondrocytes in Rheumatoid Arthritis	3.31	0.0845		ALPL,COL1A1,DKK3,FOXO1,FZD1,GSN,IL1R1,IL33,IL36G,ITGA3,ITGB1,LRP1,MMP3,PTK2B,TCF7,WNT10A,WNT5A,WNT7B
Signaling by Rho Family GTPases	3.2	0.0805	-1	ARPC2,CDC42EP2,CDC42EP3,CDH13,CDH2,CDH3,GNA14,GNAI2,GNG12,ITGA3,ITGB1,MYL6B,MYL9,PLD1,PPP1R12B,PTK2B,RHOT1,RHOV,STMN1
Role of IL-17A in Psoriasis	3.09	0.308		CXCL1,CXCL6,S100A7,S100A9
Atherosclerosis Signaling	2.97	0.0992		ALOX15,APOD,CLU,COL1A1,IL33,IL36G,LPL,MMP3,MMP9,PDGFA,PLA2G2A,TNFSF12
RhoGDI Signaling	2.94	0.0862	1.732	ARPC2,CDH13,CDH2,CDH3,DLC1,GNA14,GNAI2,GNG12,ITGA3,ITGB1,MYL6B,MYL9,PPP1R12B,RHOT1,RHOV
Granulocyte Adhesion and Diapedesis	2.89	0.0886		CXCL1,CXCL17,CXCL6,GNAI2,IL1R1,IL33,IL36G,ITGA3,ITGB1,MMP2,MMP3,MMP7,MMP9,SDC1
Glioblastoma Multiforme Signaling	2.84	0.0875	0	CCND1,E2F2,E2F3,FOXO1,FZD1,IGF1R,PDGFA,RAP2B,RHOT1,RHOV,SHC1,WNT10A,WNT5A,WNT7B
Molecular Mechanisms of Cancer	2.75	0.066		BID,CASP6,CCND1,CDC25B,CDKN2B,E2F2,E2F3,FOXO1,FZD1,GNA14,GNAI2,HIPK2,ITGA3,ITGB1,LRP1,RAP2B,RAPGEF3,RHOT1,RHOV,SHC1,SMAD3,TGFB2,WNT10A,WNT5A,WNT7B
GP6 Signaling Pathway	2.74	0.0982	-2.111	COL17A1,COL1A1,COL4A2,COL4A6,COL7A1,COL8A1,LAMA3,LAMA4,LAMB3,LAMC2,LAT
Cell Cycle: G1/S Checkpoint Regulation	2.7	0.121	0.378	CCND1,CDKN2B,E2F2,E2F3,FOXO1,NRG1,SMAD3,TGFB2
Regulation of the Epithelial-Mesenchymal Transition Pathway	2.67	0.0811		CDH2,FZD1,JAG1,JAG2,MET,MMP2,MMP9,NOTCH3,RAP2B,SMAD3,TCF7,TGFB2,WNT10A,WNT5A,WNT7B
Colorectal Cancer Metastasis Signaling	2.63	0.0738	0.832	CCND1,FZD1,GNG12,LRP1,MMP2,MMP3,MMP7,MMP9,RAP2B,RHOT1,RHOV,SMAD3,TCF7,TGFB2,TLR4,WNT10A,WNT5A,WNT7B
Putrescine Degradation III	2.62	0.235	0	ALDH2,ALDH3A1,ALDH7A1,SAT1
RhoA Signaling	2.59	0.094	-0.905	ARPC2,CDC42EP2,CDC42EP3,DLC1,IGF1R,LPAR1,MYL6B,MYL9,PLD1,PPP1R12B,PTK2B
Adrenomedullin signaling pathway	2.58	0.0794	-0.535	C3,CEBPB,CFH,GNA14,GUCY1A1,IL33,IL36G,KCNN4,MMP2,PTK2B,RAP2B,RXRA,SHC1,SMARCC2,TFAP2A
Regulation of Actin-based Motility by Rho	2.52	0.105	-0.707	ARPC2,GSN,ITGA3,ITGB1,MYL6B,MYL9,PPP1R12B,RHOT1,RHOV
Oncostatin M Signaling	2.5	0.143	-1.342	EPAS1,MMP3,MT2A,RAP2B,SHC1,TIMP3
Axonal Guidance Signaling	2.5	0.0609		ADAMTS1,ARPC2,EPHB2,EPHB6,FZD1,GNA14,GNAI2,GNG12,ITGA3,ITGB1,MET,MMP2,MMP3,MMP7,MMP9,MYL6B,MYL9,PDGFA,PLXNB1,PXN,RAP2B,SEMA3C,SHC1,SRGAP1,TUBB3,WNT10A,WNT5A,WNT7B
IGF-1 Signaling	2.5	0.0971	-1	FOXO1,IGF1R,IGFBP5,IGFBP6,IGFBP7,PXN,RAP2B,SFN,SHC1,YWHAH
Caveolar-mediated Endocytosis Signaling	2.49	0.113		CAV1,CAVIN1,FLNB,INSR,ITGA3,ITGB1,ITGB4,ITGB6
HOTAIR Regulatory Pathway	2.32	0.0828	-0.577	COL1A1,MET,MMP2,MMP3,MMP7,MMP9,TCF7,TLR4,WNT10A,WNT5A,WNT7B,YY1
PAK Signaling	2.26	0.0957	-2.333	ITGA3,ITGB1,MYL6B,MYL9,PDGFA,PTK2B,PXN,RAP2B,SHC1
Regulation of Cellular Mechanics by Calpain Protease	2.25	0.113	-1.342	ACTN1,CCNA1,CCND1,ITGA3,ITGB1,PXN,RAP2B
Airway Pathology in Chronic Obstructive Pulmonary Disease	2.24	0.0893		APOD,CXCL1,IL33,IL36G,LCN12,LTB,MMP2,MMP9,TGFB2,TNFSF12
Cell Cycle: G2/M DNA Damage Checkpoint Regulation	2.21	0.125	1.342	CDC25B,HIPK2,SFN,TRIP12,WEE1,YWHAH
PI3K/AKT Signaling	2.2	0.0769	-0.707	CCND1,EIF4EBP1,FOXO1,GDF15,IL1R1,IL4R,ITGA3,ITGB1,PPP2CB,RAP2B,SFN,SHC1,YWHAH
Dopamine Degradation	2.19	0.182	0	ALDH2,ALDH3A1,ALDH7A1,SULT1A2
Estrogen Receptor Signaling	2.19	0.0643	-1.147	CAV1,CCND1,DLG4,EIF4EBP1,FBXO32,FOXO1,GNA14,GNAI2,IGF1R,MDK,MMP2,MMP3,MMP7,MMP9,MYL6B,MYL9,PPP1R12B,RAP2B,RBFOX2,SHC1
Cyclins and Cell Cycle Regulation	2.18	0.1	1.414	CCNA1,CCND1,CDKN2B,E2F2,E2F3,PPP2CB,TGFB2,WEE1
ERK/MAPK Signaling	2.16	0.0737	-0.832	DUSP6,EIF4EBP1,ITGA3,ITGB1,KSR1,PLA2G2A,PPP2CB,PTK2B,PXN,RAP2B,RAPGEF3,RPS6KA5,SHC1,YWHAH
Clathrin-mediated Endocytosis Signaling	2.15	0.0733		AP2B1,APOD,ARPC2,CLU,EPHB2,ITGB1,ITGB4,ITGB6,MET,PDGFA,SH3KBP1,STON2,TF,UBD
UDP-N-acetyl-D-galactosamine Biosynthesis II	2.14	0.25		GNPDA1,GNPNAT1,HKDC1
Role of Macrophages, Fibroblasts and Endothelial Cells in Rheumatoid Arthritis	2.13	0.0646		CCND1,CEBPB,DAAM1,DKK3,FZD1,IL1R1,IL33,IL36G,LRP1,LTB,MMP3,PDGFA,RAP2B,RIPK1,TCF7,TLR4,WNT10A,WNT5A,WNT7B
HER-2 Signaling in Breast Cancer	2.11	0.0976		CCND1,FOXO1,ITGB1,ITGB4,ITGB6,MMP2,NRG1,RAP2B
Regulation Of The Epithelial Mesenchymal Transition In Development Pathway	2.11	0.0976	0.378	FZD1,JAG1,JAG2,S100A4,TCF7,WNT10A,WNT5A,WNT7B
Cell Cycle Regulation by BTG Family Proteins	2.06	0.135		CCND1,E2F2,E2F3,NOCT,PPP2CB
Gluconeogenesis I	2.05	0.167	-1	BPGM,MDH2,PGAM1,PGK1
Histamine Degradation	2.03	0.231		ALDH2,ALDH3A1,ALDH7A1
